# DNA damage causes ATM-dependent heterochromatin loss leading to nuclear softening, blebbing, and rupture

**DOI:** 10.1101/2024.05.24.595790

**Authors:** Nebiyat Eskndir, Manseeb Hossain, Marilena L Currey, Mai Pho, Yasmin Berrada, Andrew D Stephens

**Affiliations:** Biology Department, University of Massachusetts Amherst, Amherst, MA; Molecular and Cellular Biology, University of Massachusetts Amherst, Amherst, MA 01003, USA

## Abstract

The nucleus must maintain stiffness to protect the shape and integrity of the nucleus to ensure proper function. Defects in nuclear stiffness caused from chromatin and lamin perturbations produce abnormal nuclear shapes common in aging, heart disease, and cancer. Loss of nuclear shape via protrusions called blebs leads to nuclear rupture that is well-established to cause nuclear dysfunction, including DNA damage. However, it remains unknown how increased DNA damage affects nuclear stiffness, shape, and ruptures, which could create a negative feedback loop. To determine if increased DNA damage alters nuclear physical properties, we treated MEF cells with DNA damage drugs cisplatin and bleomycin. DNA damage drugs caused increased nuclear blebbing and rupture in interphase nuclei within a few hours and independent of mitosis. Micromanipulation force measurements reveal that DNA damage decreased chromatin-based nuclear mechanics but did not change lamin-based strain stiffening at long extensions relative to wild type. Immunofluorescence measurements of DNA damage treatments reveal the mechanism is an ATM-dependent decrease in heterochromatin leading to nuclear weaken, blebbing, and rupture which can be rescued upon ATM inhibition treatment. Thus, DNA damage drugs cause ATM-dependent heterochromatin loss resulting in nuclear softening, blebbing, and rupture.
