## Supplemental Tabel 1 for "DNA damage causes ATM-dependent heterochromatin loss leading to nuclear softening, blebbing, and rupture"

### Sheet: Figure 1
B							D	%blebbing							G
	foci	WT	csp5μM	csp25μM	ble13μM				WT	csp5uM	csp25uM	ble13uM				Analysis	interphase to first mitosis
	n=1	2.57895	29.9583	231.929	63.25			n=1	0.116255	0.191358	0.320787	0.27326			mitosis independent % blebs
	n=2	5.36066	32.0833	198.846	55.1538			n=2	0.0833356	0.245448	0.339312	0.199732				WT	csp5uM	csp25uM	ble13uM
	n=3	3.80303	31.1562	198.077	62.7679			n=3	0.106499	0.120356	0.255901	0.176067			n=1	0.125646	0.20045	0.271074	0.247175
	n=4	4.93548	38.1	181.167	61.6444			n=4	0.0480501	0.215175	0.234778	0.280342			n=2	0.107276	0.24657	0.241569	0.172247
	n=5	5.10145	37.8125	233.27	73.0943			n=5	0.0664923	0.116039	0.324561	0.238367			n=3	0.120542	0.134101	0.209135	0.174488
	n=6	3.08824	38.5357	188.5	64.44			n=6	0.0596998	0.120788	0.202301	0.100929			n=4	0.0496302	0.222512	0.192274	0.223602
	Average	4.14463	34.6077	205.298	63.3917			Average	0.0800552	0.168194	0.279607	0.211449			n=5	0.0897243	0.108549	0.339015	0.105978
	stdev	1.1579	3.94456	22.1355	5.77173			stdev	0.0269927	0.0565119	0.0562658	0.0676686			n=6	0.062376	0.107392	0.228205	0.0928981
	count	6	6	6	6			count	6	6	6	6			Average	0.0925326	0.169929	0.246879	0.169398
	sterr	0.472712	1.61036	9.03678	2.3563			sterr	0.0110197	0.0230709	0.0229704	0.0276256			stdev	0.0311653	0.060881	0.0526455	0.0614747
															count	6	6	6	6
	Number of cells								WT	csp5μM	csp25μM	ble13μM			sterr	0.0127232	0.0248545	0.0214924	0.0250969
N=1	DNA damage foci	WT	csp5μM	csp25μM	ble13μM			ttest		0.00625448	1.41639e-05	0.00129867
n=6	n=1	38	24	14	52						0.00652375	0.257131			Ttest	csp5uM	csp25uM	ble13uM
	n=2	61	24	26	52							0.0870437			WT	0.019723	0.000104176	0.0211297
	n=3	66	32	13	56		E	% bleb based rupture
	n=4	62	30	30	45				WT	csp5μM	csp25μM	ble13μM
	n=5	69	32	37	53			n=1	0.0982365	0.179964	0.290058	0.27326			n
	n=6	68	28	22	50			n=2	0.0989339	0.161881	0.252955	0.199732				183	163	116	132
	Sum	364	170	142	308			n=3	0.0966928	0.0766614	0.229581	0.176067				159	164	104	132
	Average	60.6667	28.3333	23.6667	51.3333			n=4	0.0409505	0.211043	0.217234	0.245299				183	132	116	139
								n=5	0.0664923	0.103146	0.307018	0.161918				256.5	187	67.5	133
								n=6	0.043945	0.115383	0.202301	0.073902				200	230.5	40.5	128.5
								Average	0.0742085	0.141346	0.249858	0.188363				224.5	211	59.5	54.5
								stdev	0.02748	0.0511629	0.0415453	0.0700432
								count	6	6	6	6
								sterr	0.0112187	0.0208872	0.0169608	0.028595
									WT	csp5μM	csp25μM	ble13μM
								ttest		0.0177997	5.97861e-06	0.00399939
											0.00268769	0.213777
												0.0940989
								n
									WT	csp5μM	csp25μM	ble13μM
								n=1	205	176	97	111
								n=2	192	176.5	98.5	102.5
								n=3	208	164.5	113.5	113.5
								n=4	291	190	62.5	123
								n=5	241.5	241.5	43.5	118.5
								n=6	251	225.5	68	50.5

### Sheet: Figure 2
		WT				CSP 25µm				CSP 5µm				Ble 13 µM
			Short	Long	L-S		Short	Long	L-S		Short	Long	L-S		Short	Long	L-S
	Average		0.567639	0.869815	0.291296		0.323889	0.684	0.352333		0.4478	0.81	0.361818		0.354306	0.82	0.465695
	StDev		0.153696	0.195657	0.127369		0.117252	0.272344	0.206704		0.205414	0.348963	0.23136		0.167577	0.389674	0.265219
	StErr		0.0443682	0.0652189	0.0424562		0.0338477	0.0861227	0.0653655		0.0592979	0.105216	0.0697577		0.0483753	0.112489	0.0765621
	N		12	9	9		12	10	10		12	11	11		12	12	12
individual events			0.9	1.33	0.43		0.496667	0.84	0.343333		0.76	0.76	0		0.7	1.6	0.9
			0.71				0.5	0.74	0.24		0.796667	1.18	0.383333		0.546667	1.175	0.628333
			0.693333	0.895	0.201667		0.446667	0.755	0.308333		0.64	1.39	0.75		0.473333	0.72	0.246667
			0.66	0.965	0.305		0.383333	0.99	0.606667		0.52	1.15	0.63		0.46	1.13	0.67
			0.63	0.66	0.03		0.38	1.17	0.79		0.4436				0.37	1.23	0.86
			0.566667	0.853333	0.286666		0.34				0.433333	0.98	0.546667		0.363333	0.443333	0.08
			0.48				0.2725	0.395	0.1225		0.433333	0.65	0.216667		0.326667	0.815	0.488333
			0.476667	0.75	0.273333		0.256667	0.695	0.438333		0.406667	0.9	0.493333		0.29	0.83	0.54
			0.46	0.72	0.26		0.23				0.355	0.735	0.38		0.203333	0.42	0.216667
			0.423333	0.82	0.396667		0.215	0.44	0.225		0.21	0.45	0.24		0.183333	0.65	0.466667
			0.415				0.2025	0.475	0.2725		0.19	0.26	0.07		0.17	0.416667	0.246667
			0.396667	0.835	0.438333		0.163333	0.34	0.176667		0.185	0.455	0.27		0.165	0.41	0.245
		t-test
	short		WT	CSP low	CSP high
		CSP low	0.0300244
		CSP high	9.10078e-05	0.160804
		BLE	0.00118124	0.234745	0.611567
	long		WT	CSP low	CSP high
		CSP low	0.0695586
		CSP high	0.011461	0.580267
		BLE	0.16784	0.718341	0.363956
	long - short		WT	CSP low	CSP high
		CSP low	0.818074
		CSP high	0.652331	0.843426
		BLE	0.411431	0.361775	0.284335

### Sheet: Figure 3A-C
	Graphed numbers here and raw data below
			WT	CSP25uM	CSP25uM + ATMi			wt	BLE	BLE + ATMi
		H3K9me23	WT	-	+		H3K9me23	WT	-	+
		n=1	3902.58	1903.38	2230.88		n=1	2420.51	1114.83	5341.35
		n=2	3652.63	1991.71	2448.79		n=2	2014.36	771.537	3515.19
		n=3	3023.75	2062.28	2555.79		n=3	2319.71	802.114	4355.8
		n=4	3101	1735.7	2494.79		n=4	2117.39	1423.01	5385.17
		n=5	2384.25	1737.2	2289.81		n=5	3059.99	889.989	4677.51
		n=6	2594.35	2337.11	2303.65		n=6	3951.3	843.667	5190.68
		Average	3109.76	1961.23	2387.28		Average	2647.21	974.19	4744.28
		stdev	586.985	226.637	130.149		stdev	736.328	251.404	725.61
		count	6	6	6		count	6	6	6
		sterr	239.636	92.5243	53.133		sterr	300.605	102.635	296.229
																							WT
		WT						CSP25uM						CSP25uM + ATMi									WT						BLE						BLE + ATMi
	File name
	NKE023	1986.02	3291.37	4395.81	3928.34	879.49	1707.92	1666.68	1305.04	946.35	1504.02	1048.96	1213.66	1538.73	3179.48	2497.41	5156.44	1759.91	2937.63				849.59	1001.12	1526.99	1577.51	1724.47	2261.72	323.65	259.45	1249.48	9721.54	249.91	3075.25	6244.64	4322.9	4546	2736.1	3132.65	11637.8
	240411 csp25uM IF ATMi	2445.64	5721.65	2460.64	4135.59	1681.97	2102.78	3413.51	1540.17	1948.44	1751.55	1016.3	949.68	2835.1	3966.35	1525.07	1925.52	3133.9	1839.77				7881.39	2871.69	3055.82	988.17	5394.18	3913.91	636.65	511.26	198.98	677.33	600.38	285.99	4509.3	4495.3	5024.4	5058.07	4856.85	3210.79
		2414.55	2080.81	2426.41	894.45	6097.99	4456.38	2236.21	1436.54	2324.31	2887.17	1049.63	1951.19	1340.45	2750.26	1845.86	3446.42	2689.01	2714.21				2638.27	949.5	3915.79	2238.95	3039.69	1646.65	490.69	1018.68	2085.11	772.08	591.59	2432.24	6093.38	2428.71	3381	5637.2	3541.99	2163.24
		8054.65	2406.53	2482.15	1312.66	2561.21	1711.76	1710.84	1699.25	3164.91	2848.73	2300.24	2071.32	3020.33	4877.49	1429.73	2535.08	2199.51	3333.43				2910.42	1446.62	1140.43	923.91	3907.56	7555.39	722.14	1031.73	95.53	698.78	491.83	271.49	2088.41	1941.72	4552.91	4050.1	4879.67	4524.11
		6049.58	4000.78	2710.32	3139.87	2223.27	3167.25	3919.37	1796.18	2783.61	2160.12	852.98	3072.1	1975.62	1567.75	1966.62	1271.55	4163.27	3231.77				3032.92	915.38	1497.76	2808.34	5109.79	2853.83	1158	589.93	121.84	442	1118.33	1025.41	4542.51	5484.13	4089.89	4702.1	4367.97	5617.91
		3427.97	4409.63	2732.73	1746.87	918.82	3388.72	2046.04	1861.31	1859.78	1001.24	2218.16	2645.15	3082.93	2300.12	2552.78	5345.2	1621.3	1445.77				8724.27	2038.53	2026.78	2169.93	3734.93	2350.22	447.94	436.51	780.9	1677.67	361.54	1732.83	4244.53	6654.75	5478.74	4188.72	3192.4	2391.83
		2422.73	2564.62	4844.62	2061.17	2659.38	2668.63	2903.95	1335.95	1286.13	1711.4	2436.82	1816.56	3203.4	1717.15	1437.4	6141.68	4641.77	1102.23				3433.56	3606.05	6817.2	296.03	1652.46	2517.26	1097.01	1897.07	69.05	768.68	180.78	612.34	3447.81	4490.1	5715.57	5058.65	2455.47	901.07
		2556.29	10122.4	1825.24	891.14	1819.06	2578.11	1626.71	1686.02	2033.84	871.73	1419.59	1646.72	2569.28	1746.65	4102.47	1184.8	1203.9	4153.21				2061.8	1694.78	2344.85	1911.49	1743.44	2758.23	1682.46	1001.41	501.98	470.37	353.07	249.88	2789.86	3076.73	12143.5	2429.81	2831.04	663.02
		2384.72	2902.37	2912.32	2996.67	2047.17	2385.16	1343.88	2824.62	2273.9	1504.71	1054.35	2206.37	2686.5	821.66	2337.41	2722.03	2173.69	1579.17				749.09	596.57	3455.25	8838.93	4921.9	3368.54	320.7	791.64	788.34	314.13	698.71	298.71	2345.05	4222.27	4123.42	2656.54	3934.38	3201.24
		2989.51	3576.62	5619.06	6361.76	3161.48	3552.87	2779.08	1109.33	1187.88	1022.99	1849.27	1692.64	2500.13	964.64	2600.2	2417.99	2692.7	1799.83				5119.03	1188.96	2165.59	1418.39	2541.86	2144.6	471.78	976.5	521.22	1258.23	405.06	957.73	4649.26	3448.38	4701.72	3974.97	5266.06	4436.3
		7693.83	2528.82	2683.98	3559.85	2360.04	1351.77	1244.9	2593.96	1992.08	1086.2	1419.76	2531.62	1333.06	2878.8	2877.87	1784.99	1923.51	1784.04				3336.04	3649.75	2506.87	967.34	3360.27	1571.55	393.73	1381.3	751.72	419.94	1008.83	604.89	8064	3025.22	5704.56	5243.45	4696.04	646.37
		5968.71	4301.17	4121.93	9430.76	2138.31	251.24	840.4	878.68	1436.35	1463.16	2951.27	1584.64	1475.87	1692.03	3693.27	2766.8	1711.18	3005.19				905.37	751.46	4233.33	2965.15	2279.31	2978.54	524.58	531.1	1100.74	857.82	210.68	531.92	4079.41	1636.16	3723.55	4017.97	3182.57	2569.45
		3050.32	5563.3	2931.37	3018.2	2594.18	1881.2	2426.69	3227.39	2532.38	1238.71	1850.71	3856.14	2028.34	3498.57	2307.52	2142.52	3131.32	1901.55				593.67	2326.51	2948	2577.2	3647.56	1982.94	639.77	2609.06	135.37	472.77	710.55	543.54	3422.53	3679.19	646.23	340.37	6314.38	1008.84
		4326.32	3408.89	2702.91	1322.71	1972.97	5165.22	1871.89	2146.84	2239.36	2555.12	2515.73	2544.48	2654.52	1533.92	1772.94	2602.8	2277.4	1865.46				1137.89	2569.54	2372.81	769.64	673.18	3463.63	765.77	958.95	125.58	905.54	823.73	830.79	5333.36	2533.17	4436.58	2825.87	3015.25	2919.08
		4448.21	2126.36	2219.1	1695.88	1212.51	6870.66	1291.71	2876.32	1674.61	4285.15	1074	2466.4	2216.57	4877.39	2683.47	2381.36	3188.84	1605.55				3964.9	1497.63	1395.23	665.67	2872.95	2188.93	971.18	1002.87	336.02	508.67	1093.69	1418.67	3443.48	3742.1	3365.54	2862.28	5192.9	23985.3
		3483.43	3305.95	2128.09	10455.9	2392.02	4474.33	1063.24	2079.23	1131.6	1056.44	2134.24	1469.87	2592.28	3810.7	1860.2	2895.37	2129.62	1862.85				3292.01	1670.09	3106.42	4530.81	3084.97	2294.1	742.79	1370.78	945.56	842.81	1026.97	440.96	3384.78	2080.35	4064.67	5000.07	2927.78	3777.69
		2161.38	4698.29	2931.7	3805.09	2931.01	1572.79	3325.1	1650.49	1778.71	999.7	1514.77	980.08	1795.63	2662.51	3833.27	1931.79	2515.69	3648.79				2374.54	3134.46	2424.79	2314.09	3378.08	3792.64	1967.08	672.83	636.24	939.37	413.53	1549.04	3899.51	1917.54	4675.54	5450.64	6518.84	8250.5
		5592.08	3055.93	2218.88	2843.03	3344.3	3195.87	2570.56	1325.16	6212.69	2591.75	1043.13	2624.66	2230.67	3067.85	2568.88	2681.18	1837.1	3057.64				2688.79	2264.87	1299.04	4320.73	3435.04	2073.85	7361.3	1287.78	239.29	1784.73	1520.28	1242.28	5550.16	1539.37	6542.81	5310.88	3732.67	1858.62
		3125.1	2876.69	3117.05	3548.51	2249.32	5960.37	6926.05	2918.11	1896.21	1322.51	4464.24	2144.2	1293.9	2752.83	2894.41	3337.18	1395.71	3842.13				2800.57	2155.51	3538.36	2523.93	7253.63	4704.58	997	696.34	626.03	12110.4	1721.18	477.59	5647.35	2964.45	3923.29	6134.85	4687.71	3390.59
		2776.67	3322.31	1898.35	4495.37	1958.74	8286.93	1569.65	1439.55	2136.84	2094.77	2164.01	1829.78	1821.77	2435.5	2968.9	2038.34	2199.83	2636.11				1749.07	4715.88	2929.71	2358.95	1840.48	5049.96	1042.73	510.64	360.9	3066.17	569	704.29	5663.4	1766.12	3540.45	6270.55	8417.69	2466.06
		2537.68	13392.9	3239.42	3014.16	1899.1	2294.74	1628.21	1454.45	1165.98	1425.67	4404.44	1369.37	3326.08	2240.33	1683.15	1141.26	1969.15	3150.48				1520.09	1290.28	1537.18	1288.43	2716.85	4429.24	873.01	963.76	990.85	1381.38	662.6	1291.86	9876.6	2147.73	5111.89	5482.6	2445.68	5527.23
		5547.45	4122.55	3476.64	1328.24	3318.98	1407.89	1311.13	2582.12	1855.16	3969.24	2120.13	2346.52	1534.87	3349.73	1278.53	1787.62	3870.61	2123.03				3003.3	2190.96	823.81	1624.86	5734.94	3621.78	872.97	824.33	1669.37	973.95	968.73	3191.81	3033.23	2599.83	3286.39	4949.06	9314.78	1792.8
		4456.83	3088.19	7033.87	3636.56	2939	2274.59	2184.8	999.33	1934.91	2178.26	985.46	2746.45	1033.45	2198.02	2696.7	1333.61	2417.21	3308.75				2672.62	1801.81	6833.84	1371.98	1913.02	1769.42	200.4	1486.63	648.22	781.16	656.67	537.89	2729.46	3149.27	4993.21	4214.32	4476.94	2568.52
		5037.67	2749.03	4130.3	2758.21	3312.78	1304.03	3236.27	1860.16	1478.29	2372	2508.75	400.28	2708.1	2888.11	9157.4	2465.91	1328.04	2050.73				1758.84	1583.83	2020.8	1008.5	842.32	6673.29	497.69	887.66	498.19	1701.95	1418.15	625.23	4496.83	1553.36	3393.87	5467.66	4851.17	1548.96
		923.95	3283.42	1042.44	4036.94	2146.37	1371.56	2283.3	1488	2769.24	1171.29	1822.86	1973.29	2521.91	2391.49	1717.27	1544.36	1393.86	1148.69				3547.94	2682.25	1224.64	2441.39	9386.85	3452.11	770.07	299.43	1195.54	785.48	571.19	949.88	6890.56	2293.14	4434.85	2164.36	4341.56	2455.4
		1251.45	1829.19	5048.97	3383.57	3388.38	2673.96	1338.27	1841.14	1194.36	1596.31	2219.08	1684.87	1767.43	2602.45	1868.92	964.46	4044.1	3801.97				1537.37	2314.29	1978.82	1551.63	1646.5	6646.02	1251.2	608.84	2735.22	510.49	594.12	405.88	5255.27	1477.14	3463.56	4302.32	4866.99	13262.1
		3284.47	2761.94	3017.99	5195.71	1982	4414.14	1091.47	1453.19	2342.68	937.84	1646.61	2937.2	3292.7	2001.75	3501.39	2346.16	1511.88	4794.85				2331.03	498.58	2068.47	2615.28	1619.63	8272.78	2553.52	484.31	799.74	451.79	826.32	645.74	3840.7	3920.39	3713.22	4734	2870.83	2807.53
		2965.49	2529.82	2628.28	1014.9	2341.57	2843.18	2193.25	2549.01	2718.61	911.44	1047.25	2707.5	1487.97	1226.99	3039.57	1361.96	1920.74	3776.79				540.41	2247.77	2319.21	673.15	6482.32	3527.25	417.82	402.55	464.14	343.23	1650.92	537.87	3388.37	2992.08	5268.64	3150.63	3300.34	4094.9
		1560.49	3522.17	1666.42	1576.87	6683.22	1162.36	1217.83	2068.84	2339.57	1064.03	1819.23	2116.32	1595.99	2309.68	2400.72	2738.89	2278.56	1947.86				2458.68	2491.07	2235.33	2922.3	1793.1	2182.76	619.64	1376.63	361.15	866.7	827.29	1132.83	2864.84	2308.82	4313.27	3367.7	7242.54	1688.88
		3958.73	3148.29	2594.69	2029.11	2022.93	794.25	1298.07	1428.18	1308.13	2646.93	1478.03	5607.34	2751.01	4573.79	1210.82	1194.63	1357.69	3272.39				3092.16	2152.28	2540.15	1196.33	1836.28	3761.64	654.64	550.41	1373.95	859.35	3261.01	3768.35	7314.37	1715.59	2440.61	3916.16	5731.59	4607.04
		6521.46	3532.76	2749.99	5174.83	3095.83	1088.04	1821.17	1872.14	1660.52	1230.19	1838.15	2828.12	1597.56	1392.86	1876.98	3028.9	3135.97	3853.92				5333.25	1857.46	1071.17	1461.98	1062.13	2258.23	1124.33	392.05	212.78	542.13	404.82	408.72	4021.56	3755.7	2821.99	5827.03	2618.97	2671.71
		4323.68	3476.11	1873.21	2106.81	2877.23	2326.73	1364.86	1956.39	3158.45	1471.78	1539.82	2605.88	3493.73	1910.07	2699.01	6073.3	1832.76	2295.49				782.38	1292.54	2946.8	2154.76	4609.29	2681.86	753.92	537.46	95.65	1365.25	1140.25	138.45	2014.85	2578.87	6955.5	1885.59	4660.08	3136.42
		3603.73	3448.9	6717.06	3690.1	5653	3251.85	2550.36	2858.47	1209.19	961.9	2415.87	2186.29	2231.33	1591.36	1455.06	987.45	1914.2	1556.92				4024.42	1680.08	2285.54	1783.02	4409.38	3682.41	1110.55	561.51	1162.67	8528.67	466.02	687.71	4751.87	5360.65	3601.9	3482.37	6114.61	2908.97
		4080.77	2456.14	2485.53	8228.79	2278.11	4140.31	1760.15	1601.45	2139.87	1413.94	1612.03	1176.86	2712.5	1299.78		1580.38	3056.12	1982.33				3446.77	1767.52	2192.55	2887.11	2601.44	5155.81	9165.98	1149.45	601.08	410.31	1233.55	948.61	3447.33	3270.92	2873.44	4357.38	6829.19	2242.36
		2524.37	3198.86	2849.11	3379.27	4473.98	2121.67	2443.35	1474.94	1134.21	1441.65	1656.4	3961.11	1525.11	1593.54		2003.79	3227.11	2538.82				1667.42	1359.48	1748.4	2095.15	704.12	4450.91	4566.78	399.5	905.62	722.18	422.81	1026.56	4801.88	6090.51	4013.28	6193.87	8187.18	2276.2
		6300.45	3395.68	1742.93	2138.27	1588.76	781.21	2321.19	4486.65	2075.6		1793.98	2850.42	1618.31	2033.19		1032.42	2339.31	2032.69				7662.04	1829.89	2791.18	943.96	779.9	3456.3	515.05	1269.14	850.06	485.28	778.92	778.26	4820.89	2070.01	4010.1	1524.13	5320.97	3260.71
		3022.54	5210.77	1601.02	1606.19	2629.7	854.95	1556.28	1396.25	3540.82		1205.27	2117.18	2327.97	2059.34		4536.61	2648.11	3202.39				1681.89	1158.18	7477.82	1802.75	1849.38	17699.8	6102.66	305.44	3268.88	829.2	1017.3	619.55	5094.14	2008.27	6024.9	4090.2	5164.18	6676.38
		4055.5	3796.64	1474.43	2348.28	2799.11	846.49	1511.61	2158.46	2314.18		1472.32	1314.06	1541.41	2016.38		1971.21	1509.09	1370.85				2226.59	2692.27	10434	2025.21	3571.83	2700.32	1739.98	587.54	638.59	661.36	401.38	323.93	9194.26	3942.05	696.54	4864.15	3824.69	6510.83
		3433.44	3400.97	2019.39	1557.54	3544.24	2175.83	1473.37	1236.21	3346.43		1511.63	2051.58	1393.93	2722.21			2379.51	2091.26				2634.52	1930.34	2832.96	649.26	2596.17	2224.49	796.1	644.05	307.68	710.93	568.28	430.1	8054.61	3590.67	6255.27	6797.06	5438.6	3038.24
		3088.37	4638.17	2789.54	2023.05	3460.84	1065.29	1085.73	2132.78	1717.25		961.83	1784.52	3108.9				1917.17	2566.08				1317.27	2511.62	1498.87	1072.94	2694.74	3620.18	471.37	426.09	808.89	1244.79	506.63	726.55	10392.4	4836.11	4235.17	2438.82	4407.97	3875.4
		1184.72	9107.91	6302.39	608.22	2328.02	3318.63	2175.82	1882.13	1652.64		1850.92	1193.69	3610.41				2657.99	1013.1				1415	1183.08	2342.78	3808.17	2786	8876.34	806.9	271.63	1983.74	1513.56	1742.98	451.35	4652.08	5087.19	3869.94	6155.48	5234.09	4991.43
		2800.04	2509.89	2704.31	1549.61	2270.8	1661.77	2787.39	2334.43	1841.62		1848.77	3112.68	3744.69				1463.98	2351.68				2539.01	2173.6	1516.37	2209.42	2887.39	2030.56	753.02	511.6	420.57	1160.75	3120.97	419.75	6653.41	2890.16	8670.24	4035.08	7490.75	7747.15
		2868.07	4823.91	3402.81	2172.18	3875.74	1993.81	1131.06	2840.1	1701.12		1728.13	2215.88	1526.14				2657	1247.83				1289.82	928.55	2290.94	495.39	3370.91	3231.26	494.65	1625.78	978.58	555.77	660.33	507.91	2828.84	4177.53	6872.34	5782.02	2638.06	2724.89
		15381.1	1552.5	2753.84	11151	4285.2	3013.25	1472.56	3506.51	1500.87		2239.95	2768.35	2051.25				1448.03	2760.18				1279.6	3044.33	1635.27	2658.59	5019.68	1782.44	539.17	592.22	122.24	420.39	558.19	718.31	7013.8	3004.64	4588.27	4679.45	6029.72	1344.23
		3045.63	3049.89	5987.85	1828.75	2136.13	782.68	2683.05	2244.94	2419.1		1189.5	2485.74	1875.86				1261.15	1874.94				3448.4	2626.22	1525.39	2070.49	2860.56	4683.78	699.33	517.39	111.44	348.04	624.01	555.42	3795.75	2765.28	4982.04	1321.83	3506.59	3868.47
		3370.79	3036.11	1935	298.76	3670.6	4445.21	1526.2	1633.28	1661.79		1560.55	3504.72	1480.31				2354.83	2777.55				1071.2	1291.57	1726.07	1131.15	1788.44	4199.28	542.61	690.42	331.6	439.88	410.76	592.28	5680.97	3777.31	3122.23	8824.17	3736.39	12325.3
		12726.2	2819.98	2852.19	2039.51	1395.77	2543.83	2122.33	2490.43	1580.66		2008.94	950.48	2797.41				2017.19	2680.03				859.82	1841.67	3002.89	975.08	2416.66	4253.52	1534.5	592.62	287.23	458.17	672.5	314.1	8321.96	3707.25	3519.76	7434.21	5163.96	13271.7
		3278.83	2007.16	2353.24	10172.2	2499.1	1271.44	1007.04	1684.88	3123.98		1098.48	2035.98					2326.98	3634.81				1478.29	1868.26	1509.46	1463.16	3018.45	6307.6	1080.06	429.02	719.91	412.2	382.78	1049.49	4168.47	4788.5	4121.55	4488.16	8626.44	8957.55
		4147.82	2553.67	2691.7	2056.45	1025.95	949.18	3531.09	1341.27	5083.01		1993.15	4472.87					1552.3	1042.66				3943.47	1104.9	1789.16	1674.67	6145.35	2756.65	554.95	386.73	2306.9	21792	934.32	461.83	4807.88	3490.14	3284.54	3010.9	4833.4	3288.83
		5517.03	2210.71	1702.81	8803.51	2270.36	660.08	995.54	1960.08	2800.46		977.61	3331.7					2110.48	2469.31				2380.15	1739.14	1997.25	3581.63	1293.16	2157.38	1868.13	440.99	185.73	550.81	728.6	581.54	4538.3	1477.78	2694.54	5047.77	3626.84	4054.63
		2043.58	3294.11	2612.77	4573.54	1837.45	1194.28	2176.79	2170.64	1436		1429.76	4145.94						1732.71				1193.82	1930.65	2128.09	970.22	1056.66	5108.71	522.37	405	402.39	439.69	488.46	358.63	5527.67	2951.38	3943.25	7703.21	2104.3	11106.9
		2056.46	4988.25	1674.87	6055.9	1122.31	2954	997.2	1363.17	1826.44		1682.97	3480.28						1687.2				1802.96	2312.19	1167.62	7183.99	3017.94	2205.2	937.8	223.26	998.42	749.72	6539.64	465.94	3192.88	5348.27	4819.45	10484.7	2407.32	4591.32
		4972.72	2099.73	1211.2	2467.41	1769.79	5501.79	1777.95	2017.37	2114.29		1623.82	1314.65						2011.8				1498.87	2042.79	2031.62	2942.25	2488.74	2853.32	3967.93	512.18	684.5	606.02	525.16	671.05	10038.6	3751.12	5631.64	10271.2	1309.83	6649.94
		1375.18	2454.11	2158.84	1392.21	1202.96	986.82	1135.43	1941.41	2217.35		1573.42	2814.57						1663.63				3108.3	3148.79	1318.68	1888.53	3814.1	3079.33	737.49		7533.36	653.95	387.76	552.07	5059.37	2677.91	4786.26	4298.26	6521.84	6891.17
		3856.13	3112.4	2537.42	493.66	1767.81	1374.54	1365.26	3714.54	1858.09		1146.51	1200.67						1725.93				2677.55	3470.87	1901.99	2311.14	8034.7	8684.31	862.64		595.2	338.69	358.86	240.39	8066.09	4969.73	4856.04	5607.85	3050.41	9513.26
		1629.15	4489.26	5200.49	2543.41	3071.32	4217.31	1308.9	1123.29	1789.54		2000.1	2512.26						2061.56				1044.94	1976.74	1190.21	2083.06	3566.75	2746.38	662.01		1055.52	1046.64	322.61		5502.04	5079.69	4631.55	5329.93	4982.98	12033.2
		2357.19	5660.9	1694.26	1237.62	3087.02	1735.38	2951.92	2409.11	2320.49		1679.25	1860.56						1042.36				989.38	3050.37	3448.83	2709.37	3756.22	6530.45	583.13		432.53	3476.85	335.53		1523.74	2347.89	3813.65	3402.28	6201.98	6809.76
			3712.39	2160.44	2397.48	1963.14	830.27	1248.38	977.68	1327.55		959.09	2648.32						1143.7				2853.99	2953.33	2060.47	2184	2949.19		857.01		879.2	516.18	651.61		3797.84	6156.82	5316.84	5708.36		14605
			2243.47	2132.21	1877.36	2952.04	467.76	1039.36	1512.3	2597.23		3191.9	4049.99						2075.91				498.37	1782.67	2014.32	1729.68	5375.32		495.45		218.73	712.34	578.11		5964.23	3833.51	3181.53	7793.4		4905.22
			2816.68	2066.49	2624.07	1891.57	2470.06	1053.96	1615.41	1181.58		1552.04	7311.08						2696.54				1836.78		1260.64	539.68	2487.01		780.68		232.21	1234.74	559.34		6297.6	4269.15	5077.33	4060.06
			3825.77	5326.62	2147.66	3745.1	1973.84	1516.27	2925.97	2128.75		1434.89	2596.41						1363.37				1799.27		2016.2	1181.44	7709.82		1618.41		370.84	481.07	597.98		3803.02	3939.56	4141.71	6087.14
			1524.53	4464.33	637.14	1830.64	1814.96	897.14	3168.95	2044.08		2268.23	3239.8						1825.37				1994.4		1639.98	3731.4	3152.38		663.06		706.47	521.6	687.95		3385.75	2432.58	3971.36	6793.76
			2935.14	1205.5	6533.75	2702.38	404.75	1195.47		3142.95		1230.36	2444.54						5403.23				1867.63		1614.04	3472.32	1423.23		1222.75		300.04	880.44	383.14		6289.39	6364.67	2996.29	6818.19
			3029.95	3402.31	1672.86	1898.69	2480.76	2434.6		1855.05		1081.54	1700.6						1605.18				2193.49		1457.99	1782.86	633.8		1268.1		244.76	1461.38	523.7		5675.37	8346.99	6537.04	9149.36
			2282.14	3887.05	1605.11	1420.12	818.03	1880.28		1748.35		1314.93	3647.57						870.13				1964.72		3216.9		5028.01		458.82		339.32	722.9	138.68		6318.97	3422.16	5333.2	5795.89
			4800.37	2761.98	1657.56	1482.57	2196.08	1753.57		1887.03		2112.15	2024.08						1109.24				909.67		2270.26		3887.22		368		190.78	623.28	802.43		7028.44	5185.94	3233.71	4271.76
			7255.86	5560.56	3286.9	2190.68	439.98	914.97		1404.26		866.52	1531.43						1260.12				753.24		2822.34		1603.7		539.37		389.1	353.76	354.07		4833.96	3667.06	5767.83	6659.05
			2867.85	5127.53	10429.9	1806.31	1267.55			1123.55		1653.71	1329.29						1305.7						752.23		2770.28		1019.32		1665.94	436.98	4427.06		5231.46	2095.94	2401.05	3153.33
			1720.07	1223.58	735.37	572.1	13996.9			1289.62		2132.18	1613.8												1863.33		1277.34		435.05		183.5	637.96	596.07		3453.3	3495.9	2308.68	4436.68
					3220.99	702.05	635.06			1459.04			1739.26												1250.94		2842.76		605.36		19.11	1167.63	1119.38		5689.33	2864.22	3727.39	3835.47
					1028.88	1600.16	1204.02						2065.27												2105.55		747.4		1111.71			560.86	733.47		6146.18	3434.83	3413.25	9699.62
					3452.49	1521.74	731.3						2434.33												1682.93		1280.91		1238.01			423.08	281.64		3805.99	3362.92	3011.14	5948.82
					3548.06	939.44	915.8						2522.66												2781.78		1784.11		554.53			1099.19	98.38		6970.5	4316.72	3983.14	8867.97
					1898.76	3887.97	1243.9						2105.48												504.12		1809.35		318.09			590.2	1245.13		7151.3	3518.49	6229.65	5626.44
					1095.46	1496.95	3817.45						2056.15												2638.92		1773.38		892.32			766.09	562.75		2916.95	4957.77	4682.87	10321.4
					2055.6	1067.27	1223.37						1531.8												1573.23		2256		560.04			946.02	930.97		12419.3	5361.57	3594.55	11365.2
					2744.59	480.53	8296.43						1761.24												1735.66				372.2			882.28	1191.12		5421.5	3731.32	5986.01	4192.82
					1637.33	1554.68	2037.97						1221.62												1415.78				1104.79			379.11	1295.4		3581	2590.82	3748.97	9011.11
					2126.84	1394.97	3301.01						1719.17												2072.23				467.05			935.6	903.01		18686.6	2924.13	2599.54	5845.53
					2142.54		2250.66						2062.08												2300.19				423.53			492.32	1217.64			2550.68	3046.52	13560.9
					1188.42		2056.72						3806.68												1355.48				702.86			610.84				2999.54	4810.27	5578.93
					1856.4		11466.2						1400.43												1337.07				445.26							3444.76	3259.01	8696.25
					4402.26		1693.15						2947.55												1677.23				741.53							3091.14	4062.17	7485.57
					1165.06		3364.14						1536.71												2337.74				579.72								4511.8	2688.7
													2913.26												1332.81				572.36								2636.73	5076.43
													2275.29																329.03								4539.33	6000.29
													2526.01																1284.32								5494.39	8946.31
													2188.09																								5211.59
													1135.72
													2859.8
													2267.67									Average	2420.51	2014.36	2319.71	2117.39	3059.99	3951.3	1114.83	771.537	802.114	1423.01	889.989	843.667	5341.35	3515.19	4355.8	5385.17	4677.51	5190.68
																						stdev	1642.19	833.769	1473.54	1433.65	1821.6	2594.74	1411.84	464.827	1034.5	2954.15	927.996	736.919	2562.24	1339	1543.27	2386.83	1764.83	4306.57
	Average	3902.58	3652.63	3023.75	3101	2384.25	2594.35	1903.38	1991.71	2062.28	1735.7	1737.2	2337.11	2230.88	2448.79	2555.79	2494.79	2289.81	2303.65			count	67	59	85	64	76	57	87	53	70	81	80	55	79	83	88	87	57	59
	stdev	2519.98	1931.84	1403.46	2435.8	1158.3	2297.53	960.621	725.407	867.837	845.948	695.725	1026.71	724.469	1008.1	1405.24	1357.37	794.197	977.425			sterr	200.626	108.548	159.828	179.207	208.952	343.682	151.365	63.849	123.646	328.239	103.753	99.3662	288.274	146.974	164.513	255.895	233.758	560.668
	count	57	69	69	84	79	84	67	62	70	35	69	91	47	39	33	38	50	68
	sterr	333.78	232.566	168.957	265.768	130.319	250.681	117.358	92.1268	103.726	142.991	83.7555	107.628	105.675	161.425	244.621	220.194	112.316	118.53

### Sheet: FIgure 3D-G
	csp25uM	bleb	bleb based rupture	non bleb based rupture	total cells	% blebbed	%bleb based rupture	% non bleb based rupture										BLEO13uM	bleb	bleb based rupture	non bleb based rupture	total cells	% blebbed	%bleb based rupture	% non bleb based rupture
	n=1	14	12	4	78	0.179487	0.153846	0.0512821										n=1	16	14	2	112	0.142857	0.125	0.0178571
	n=2	20	18	4	82.5	0.242424	0.218182	0.0484848										n=2	23	23	1	128	0.179688	0.179688	0.0078125
	n=3	19	19	0	130	0.146154	0.146154	0										n=3	16	16	2	90.5	0.176796	0.176796	0.0220994
	n=4	23	22	2	100	0.23	0.22	0.02										n=4	12	11	0	77	0.155844	0.142857	0
	n=5	16	13	0	76.5	0.20915	0.169935	0										n=5	20	18	2	120.5	0.165975	0.149378	0.0165975
	n=6	14	13	0	65.5	0.21374	0.198473	0										n=6	15	13	1	114	0.131579	0.114035	0.00877193
					Average	0.203493	0.184432	0.0199611														Average	0.15879	0.147959	0.0121898
	csp25uM + ATMi20uM	bleb	bleb based rupture	non bleb based rupture	total cells	% blebbed	%bleb based rupture	% non bleb based rupture										Ble13uM +ATMi 20uM	bleb	bleb based rupture	non bleb based rupture	total cells	% blebbed	%bleb based rupture	% non bleb based rupture
	n=1	16	15	3	103.5	0.154589	0.144928	0.0289855										n=1	9	7	0	142.5	0.0631579	0.0491228	0
	n=2	12	11	1	125	0.096	0.088	0.008										n=2	8	7	2	149	0.0536913	0.0469799	0.0134228
	n=3	10	9	3	126	0.0793651	0.0714286	0.0238095										n=3	4	4	0	172	0.0232558	0.0232558	0
	n=4	4	4	4	105	0.0380952	0.0380952											n=4	4	4	2	159	0.0251572	0.0251572	0.0125786
	n=5	6	3	3	85.5	0.0701754	0.0350877	0.0350877										n=5	13	11	3	156	0.0833333	0.0705128	0.0192308
	n=6	16	16	8	88	0.181818	0.181818	0.0909091										n=6	4	2	0	104	0.0384615	0.0192308	0
					Average	0.103341	0.0932262	0.0373584														Average	0.0478428	0.0390432	0.0075387
	% blebbed	csp25uM	csp25uM + ATMi20uM			%bleb based rupture	csp25uM	csp25uM + ATMi20uM			% non bleb based rupture	csp25uM	csp25uM + ATMi20uM					% blebbed						%bleb based rupture						% non bleb based rupture
	n=1	0.179487	0.154589			n=1	0.153846	0.144928			n=1	0.0512821	0.0289855						ble13uM	ble13uM + ATMi 20uM					ble13uM	ble13uM + ATMi 20uM					ble13uM	ble13uM + ATMi 20uM
	n=2	0.242424	0.096			n=2	0.218182	0.088			n=2	0.0484848	0.008					n=1	0.142857	0.0631579				n=1	0.125	0.0491228				n=1	0.0178571	0
	n=3	0.146154	0.0793651			n=3	0.146154	0.0714286			n=3	0	0.0238095					n=2	0.179688	0.0536913				n=2	0.179688	0.0469799				n=2	0.0078125	0.0134228
	n=4	0.23	0.0380952			n=4	0.22	0.0380952			n=4	0.02	0.0380952					n=3	0.176796	0.0232558				n=3	0.176796	0.0232558				n=3	0.0220994	0
	n=5	0.20915	0.0701754			n=5	0.169935	0.0350877			n=5	0	0.0350877					n=4	0.155844	0.0251572				n=4	0.142857	0.0251572				n=4	0	0.0125786
	n=6	0.21374	0.181818			n=6	0.198473	0.181818			n=6	0	0.0909091					n=5	0.165975	0.0833333				n=5	0.149378	0.0705128				n=5	0.0165975	0.0192308
	Average	0.203493	0.103341			Average	0.184432	0.0932262			Average	0.0199611	0.0374812					n=6	0.131579	0.0384615				n=6	0.114035	0.0192308				n=6	0.00877193	0
	stdev	0.0352685	0.0543521			stdev	0.0322868	0.0590653			stdev	0.0244538	0.0282449					Average	0.15879	0.0478428				Average	0.147959	0.0390432				Average	0.0121898	0.0075387
	count	6	6			count	6	6			count	6	6					stdev	0.0190552	0.0233902				stdev	0.0266242	0.0199475				stdev	0.00811396	0.00857
	st.err	0.0143983	0.0221892			st.err	0.013181	0.0241133			st.err	0.00998323	0.0115309					count	6	6				count	6	6				count	6	6
																		st.err	0.00777926	0.00954899				st.err	0.0108693	0.00814355				st.err	0.00331251	0.00349869

### Sheet: Sup Fig 1
		HT1080
			WT	CSP5μM	csp25μM	ble13μM
		% blebs HT1080s	WT	CSP low	CSP high	BLE
		n=1	0.0740741	0.131387	0.21875	0.135135		68	69	32	37
		n=2	0.0592593	0.107383	0.276923	0.149254		68	75	33	34
		n=3	0.0536913	0.097561	0.153846	0.121212		75	82	60	50
		Average	0.0623415	0.11211	0.216506	0.1352
		stdev	0.0105352	0.0174014	0.0615691	0.0140209
		count	3	3	3	3
		sterr	0.00608249	0.0100467	0.035547	0.00809498

### Sheet: Sup Fig 2
		LA/C						H3K9ac
			WT	CSP low	CSP High	BLEO			WT	VPA	CSP HIGH	BLEO
		n=1	0.826654	0.834752	0.716932	0.921721		n=1	1.13219	1.98492	1.15862	0.890415
		n=2	0.91413	0.824672	0.68303	1.8345		n=2	0.979406	2.71681	0.846556	0.833136
		n=3	1.061	0.906759	0.915061	2.05881		n=3	0.991943	2.96404	0.855424	0.946059
		n=4	1.14713	0.964883	1.12075	1.63487		n=4	1.03938	2.78732	0.870018	0.833259
		n=5	0.971462	0.766121	0.924912	2.24089		n=5	0.92291	2.35635	1.10822	0.790244
		n=6	1.07962	0.937732	0.67737	2.02054		n=6	0.934176	1.80886	1.012	0.899139
		Average	1	0.872487	0.839676	1.78522		Average	1	2.43638	0.97514	0.865376
		stdev	0.118275	0.0761477	0.177706	0.470856		stdev	0.077186	0.465666	0.137586	0.056555
		count	6	6	6	6		count	6	6	6	6
		sterr	0.0482856	0.0310872	0.072548	0.192226		sterr	0.031511	0.190107	0.0561692	0.0230885
		Lamin A/C # of cells per replicates						H3k9ac # of cells per replicates
		N=1	WT	CSP low	CSP High	BLEO		N=1	WT	VPA4mM	CSP HIGH	BLEO
		n=1	84	38	29	36		n=1	31	28	36	31
		n=2	66	43	38	38		n=2	55	23	58	29
		n=3	28	38	44	27		n=3	50	23	52	36
		n=4	55	22	52	24		n=4	39	24	70	42
		n=5	39	20	52	32		n=5	65	36	49	35
		n=6	50	22	42	48		n=6	52	43	49	36
